# Capillary and EndoMT-derived endothelial cells cooperatively form the angiogenic core niche in infantile hemangioma

**DOI:** 10.64898/2026.07.30.741725

**Authors:** Xiaoxia Gong, Zhaoshui Li, Lei Yang, Zitong Chen, Dianjin Xing, Lamei Yang, Luyao Wang, Junhui He, Pengjing Yu, Yaxin Niu, Liang Wang, Haiyan Zhang, Kaihui Zhang, Dan Song, Zhaojian Liu, Lei Guo

## Abstract

Infantile hemangioma (IH), the most common benign vascular tumor in infants, is characterized by the aberrant proliferation of hemangioma endothelial cells (HemECs) and excessive angiogenesis. However, it is unclear how the tumor microenvironment sustains these active angiogenic signals. We performed single-cell RNA sequencing and spatial transcriptomic to profile 30 samples from proliferating IH, involuting IH, and normal skin. The results indicated that HemECs comprised distinct subpopulations. Among them, capillary endothelial cells (Cap.ECs) had an immature phenotype and functioned as the core drivers of IH. The endothelial-to-mesenchymal transition endothelial cells (endoMT-ECs) secreted collagen and engaged in CD44-mediated crosstalk with Cap.ECs to construct the angiogenesis-active niche in the tumor microenvironment (TME) of proliferating IH. Blockade of CD44-mediated intercellular communication effectively suppresses the angiogenesis of HemECs and promotes tumor regression. Beyond the endothelial layer, pericytes tightly enveloped Cap.ECs, with *SERPINE2^+^* subtypes sustaining their angiogenic activity via ANGPT signaling. Pseudotime trajectory analysis revealed that the mesenchymal stem cells (MSCs)-enriched niche serves as a progenitor pool for Cap.ECs in proliferating IH. Our findings thus revealed that IH progression relies on CD44-mediated endoMT-EC–Cap.EC crosstalk and on both pericyte and MSC niches to sustain angiogenesis.

**HIGHLIGHTS:**

1. Capillary endothelial cells drive infantile hemangioma progression, with pericytes tightly ensheathing them.
2. CD44-mediated capillary and endoMT-derived endothelial cells crosstalk construct the angiogenic-active niche in the tumor microenvironment of proliferating infantile hemangioma.
3. The MSC-enriched niche provides a progenitor pool for the capillary endothelial cells in proliferating infantile hemangioma.
