## Supplementary Table 1 for "Capillary and EndoMT-derived endothelial cells cooperatively form the angiogenic core niche in infantile hemangioma"

### Sheet: Supplementary Table 1
Supplementary Table 1. The Top50 Marker Genes of the Different Cell Types.
p_val	avg_log2FC	pct.1	pct.2	p_val_adj	cluster	gene
0	9.04775835607943	0.314	0	0	B_cell	IGLC2
0	9.00709730794116	0.478	0.002	0	B_cell	IGKC
0	8.88077120737196	0.36	0.001	0	B_cell	VPREB3
0	8.41486137829457	0.369	0.001	0	B_cell	BANK1
0	8.12113017523786	0.307	0.002	0	B_cell	LY9
0	8.08527158169914	0.314	0.001	0	B_cell	SPIB
0	7.58317712687523	0.423	0.003	0	B_cell	LINC00926
0	6.75587782380376	0.662	0.009	0	B_cell	LTB
0	6.75365352714767	0.749	0.029	0	B_cell	CD37
0	6.57992062456507	0.293	0.003	0	B_cell	SELL
0	6.15426241518456	0.461	0.007	0	B_cell	RHOH
0	6.06969938502898	0.357	0.006	0	B_cell	PLAC8
0	5.83237314868374	0.667	0.02	0	B_cell	CD69
0	5.82685457376202	0.301	0.006	0	B_cell	RUBCNL
0	5.66456545371588	0.653	0.02	0	B_cell	CD52
0	5.44146309415298	0.634	0.03	0	B_cell	CXCR4
0	5.24714149006855	0.393	0.012	0	B_cell	CYTIP
0	5.02045212816063	0.525	0.032	0	B_cell	CD79B
0	4.96266058919628	0.33	0.014	0	B_cell	EAF2
0	4.90464332121016	0.432	0.029	0	B_cell	BACH2
0	4.79747739988104	0.342	0.012	0	B_cell	CD48
0	4.72607398026366	0.503	0.029	0	B_cell	ISG20
0	4.51088826606835	0.263	0.012	0	B_cell	PRKCB
0	4.46828541325294	0.335	0.015	0	B_cell	RAC2
0	4.40622556272746	0.379	0.023	0	B_cell	GNG7
0	4.26312646870397	0.301	0.019	0	B_cell	RIPOR2
0	4.2557688600632	0.253	0.014	0	B_cell	LY86
0	4.13749195309842	0.295	0.009	0	B_cell	TRBC2
0	4.09732839736512	0.315	0.022	0	B_cell	HVCN1
0	4.04261286246978	0.327	0.02	0	B_cell	CORO1A
0	3.95018001070914	0.289	0.022	0	B_cell	BIRC3
0	3.92777752611277	0.43	0.032	0	B_cell	UCP2
0	3.85789894519583	0.54	0.061	0	B_cell	LIMD2
0	3.7989342210065	0.327	0.024	0	B_cell	CD53
0	3.62365796882138	0.46	0.044	0	B_cell	LAPTM5
0	3.60061562579808	0.403	0.041	0	B_cell	GPSM3
0	3.44377407020981	0.335	0.031	0	B_cell	GPR183
0	3.41340778115307	0.299	0.028	0	B_cell	HLA-DMB
0	3.36297958659637	0.414	0.047	0	B_cell	PDE4B
0	3.33063509485907	0.677	0.042	0	B_cell	HLA-DQA1
0	3.33008025502148	0.976	0.111	0	B_cell	CD74
0	3.31723721444862	0.985	0.104	0	B_cell	HLA-DRA
0	3.31034761220766	0.759	0.055	0	B_cell	HLA-DQB1
0	3.16901443617063	0.476	0.056	0	B_cell	AFF3
0	11.7303521755508	0.534	0	0	B_cell	TCL1A
0	11.3462581474721	0.717	0.001	0	B_cell	IGHM
0	11.2823777355689	0.278	0	0	B_cell	FCRL1
0	11.1783108939615	0.439	0	0	B_cell	IGHD
0	10.9806368590957	0.673	0.001	0	B_cell	CD79A
0	10.9436410436226	0.464	0	0	B_cell	MS4A1
0	8.13840679412535	0.308	0.003	0	Endothelial_cells	ENSG00000269842
0	8.11306883024371	0.252	0.004	0	Endothelial_cells	ACKR1
0	7.85064912477376	0.39	0.002	0	Endothelial_cells	PTPRB
0	7.79057455425259	0.617	0.006	0	Endothelial_cells	CDH5
0	7.73696107047266	0.371	0.002	0	Endothelial_cells	MECOM
0	7.72707447672332	0.437	0.003	0	Endothelial_cells	ADGRL4
0	7.59230366977929	0.465	0.004	0	Endothelial_cells	KDR
0	7.53197313089704	0.504	0.004	0	Endothelial_cells	DIPK2B
0	7.48091400635631	0.255	0.003	0	Endothelial_cells	APLN
0	7.42973279133083	0.516	0.039	0	Endothelial_cells	TFPI2
0	7.42697709057096	0.362	0.003	0	Endothelial_cells	TIE1
0	7.4232213255285	0.628	0.006	0	Endothelial_cells	ECSCR
0	7.40914355018162	0.566	0.006	0	Endothelial_cells	VWF
0	7.39608402561642	0.414	0.003	0	Endothelial_cells	PLVAP
0	7.37980271237022	0.418	0.006	0	Endothelial_cells	CLDN5
0	7.34002882079007	0.313	0.004	0	Endothelial_cells	C2CD4B
0	7.27804243119738	0.471	0.005	0	Endothelial_cells	APLNR
0	7.27692275459004	0.348	0.003	0	Endothelial_cells	ROBO4
0	7.23986599267571	0.468	0.004	0	Endothelial_cells	PCAT19
0	7.11524036407273	0.845	0.023	0	Endothelial_cells	PECAM1
0	7.08598675989183	0.42	0.01	0	Endothelial_cells	HSD17B2
0	6.90733751864052	0.394	0.008	0	Endothelial_cells	IDO1
0	6.65957938911418	0.374	0.004	0	Endothelial_cells	ERG
0	6.65331976708908	0.363	0.007	0	Endothelial_cells	RAMP3
0	6.5311861588482	0.574	0.06	0	Endothelial_cells	IGF2
0	6.48635801507837	0.306	0.005	0	Endothelial_cells	DACH1
0	6.26135524100877	0.335	0.006	0	Endothelial_cells	SOX18
0	6.10599946410011	0.269	0.004	0	Endothelial_cells	MMRN2
0	6.09027830077892	0.285	0.005	0	Endothelial_cells	DYSF
0	5.94988869254031	0.267	0.006	0	Endothelial_cells	ENSG00000278931
0	5.92913804893765	0.294	0.005	0	Endothelial_cells	CYYR1
0	5.88902785694307	0.313	0.006	0	Endothelial_cells	JCAD
0	5.8502744474464	0.297	0.007	0	Endothelial_cells	ABLIM3
0	5.80104559686111	0.82	0.047	0	Endothelial_cells	EGFL7
0	5.66198683642659	0.282	0.008	0	Endothelial_cells	PCDH17
0	5.57818700754081	0.281	0.01	0	Endothelial_cells	HECW2
0	5.52616816619725	0.581	0.02	0	Endothelial_cells	CD93
0	5.48373577047271	0.308	0.011	0	Endothelial_cells	PLEKHG1
0	5.48024627337418	0.346	0.012	0	Endothelial_cells	RFLNB
0	5.43662272207547	0.539	0.028	0	Endothelial_cells	RALGAPA2
0	5.41657266748202	0.498	0.016	0	Endothelial_cells	GIMAP7
0	5.34378396375568	0.335	0.01	0	Endothelial_cells	TM4SF18
0	5.33982580700979	0.514	0.026	0	Endothelial_cells	WARS1
0	5.22756339691858	0.261	0.012	0	Endothelial_cells	MEG8
0	5.19106027012395	0.408	0.015	0	Endothelial_cells	CLEC14A
0	5.06117545006372	0.929	0.211	0	Endothelial_cells	GNG11
0	5.0212854734554	0.295	0.01	0	Endothelial_cells	KANK3
0	4.90603225429053	0.635	0.038	0	Endothelial_cells	CD34
0	4.89499861837003	0.389	0.016	0	Endothelial_cells	GIMAP4
0	6.41025	0.369	0.007	0	Endothelial_cells	TMEM88
0	9.10645239945757	0.478	0.025	0	Epithelial_cells	SCGB1B2P
0	8.89392782347235	0.463	0.015	0	Epithelial_cells	PIP
0	8.51729354678533	0.627	0.079	0	Epithelial_cells	SCGB2A2
0	8.40969870624684	0.663	0.007	0	Epithelial_cells	AQP5
0	8.38260081373774	0.811	0.007	0	Epithelial_cells	KRT7
0	8.37516044961635	0.68	0.008	0	Epithelial_cells	AZGP1
0	8.35254903828471	0.348	0.002	0	Epithelial_cells	TMEM213
0	8.32694070968618	0.715	0.219	0	Epithelial_cells	DCD
0	8.31069569182326	0.283	0.001	0	Epithelial_cells	LRRC26
0	8.18649394110185	0.385	0.005	0	Epithelial_cells	CLDN10
0	8.17426840109168	0.897	0.014	0	Epithelial_cells	KRT19
0	8.06593784830971	0.384	0.023	0	Epithelial_cells	MUCL1
0	8.02599016507676	0.649	0.026	0	Epithelial_cells	SCGB1D2
0	7.62815762310894	0.3	0.002	0	Epithelial_cells	ELAPOR1
0	7.55312073343448	0.386	0.004	0	Epithelial_cells	CLDN3
0	7.44339678157186	0.406	0.003	0	Epithelial_cells	PPP1R1B
0	7.44143251671036	0.336	0.006	0	Epithelial_cells	SNORC
0	7.35124643845561	0.294	0.004	0	Epithelial_cells	SCGB2A1
0	7.24844411313044	0.595	0.029	0	Epithelial_cells	ZG16B
0	6.65370391448204	0.342	0.004	0	Epithelial_cells	SMIM22
0	6.64989399130975	0.742	0.019	0	Epithelial_cells	KRT8
0	6.53565193884942	0.286	0.005	0	Epithelial_cells	CHD9NB
0	6.38269319963451	0.275	0.004	0	Epithelial_cells	LINC02613
0	6.30179226526934	0.527	0.012	0	Epithelial_cells	EPCAM
0	6.0929403761044	0.85	0.038	0	Epithelial_cells	KRT18
0	5.94729559744226	0.301	0.006	0	Epithelial_cells	S100A1
0	5.66944387331983	0.599	0.026	0	Epithelial_cells	ELF3
0	5.62668473371006	0.271	0.009	0	Epithelial_cells	CCL28
0	5.15496227115046	0.369	0.019	0	Epithelial_cells	TSPAN8
0	5.10794030802929	0.449	0.018	0	Epithelial_cells	CLDN7
0	4.91191980289484	0.611	0.057	0	Epithelial_cells	SLC12A2
0	4.85536040575313	0.556	0.066	0	Epithelial_cells	SFRP1
0	4.83297741499744	0.437	0.022	0	Epithelial_cells	CD24
0	4.69608667074903	0.273	0.011	0	Epithelial_cells	C5orf46
0	6.97750972048881	0.422	0.004	0	Fibroblasts	OGN
0	6.88437265678349	0.91	0.025	0	Fibroblasts	LUM
0	6.87661167602844	0.484	0.007	0	Fibroblasts	DPT
0	6.74570100247924	0.295	0.003	0	Fibroblasts	OMD
0	6.63748207077695	0.371	0.007	0	Fibroblasts	PI16
0	6.59308731096976	0.576	0.016	0	Fibroblasts	MFAP5
0	6.5192906636179	0.66	0.033	0	Fibroblasts	APOD
0	6.08225367741961	0.973	0.112	0	Fibroblasts	DCN
0	6.04355278580707	0.655	0.101	0	Fibroblasts	CFD
0	5.83360852733347	0.324	0.008	0	Fibroblasts	PDGFRL
0	5.7778634548848	0.577	0.016	0	Fibroblasts	VCAN
0	5.7767797092097	0.65	0.036	0	Fibroblasts	CFH
0	5.58761744886449	0.506	0.016	0	Fibroblasts	TNXB
0	5.5667923911316	0.253	0.005	0	Fibroblasts	PDGFD
0	5.36394550337909	0.327	0.014	0	Fibroblasts	TNFAIP6
0	5.34701496184442	0.326	0.009	0	Fibroblasts	FBLN5
0	5.18267329215042	0.467	0.018	0	Fibroblasts	MMP2
0	4.9181017928758	0.294	0.013	0	Fibroblasts	EFEMP1
0	4.84349909054856	0.39	0.024	0	Fibroblasts	FBLN1
0	4.82452640761581	0.276	0.011	0	Fibroblasts	SLIT2
0	4.78272229213982	0.606	0.067	0	Fibroblasts	IGFBP6
0	4.78131187446045	0.276	0.012	0	Fibroblasts	BICC1
0	4.75141315071679	0.331	0.013	0	Fibroblasts	ABI3BP
0	4.72767877340183	0.394	0.017	0	Fibroblasts	FBLN2
0	4.66022194332467	0.314	0.015	0	Fibroblasts	ABCA6
0	4.50492184999228	0.537	0.034	0	Fibroblasts	C1S
0	4.48914053176973	0.676	0.076	0	Fibroblasts	CCDC80
0	4.45344999474821	0.419	0.027	0	Fibroblasts	ABCA8
0	4.41123414615904	0.356	0.025	0	Fibroblasts	NOVA1
0	4.3968445551024	0.256	0.015	0	Fibroblasts	MFAP2
0	4.30998201779307	0.579	0.045	0	Fibroblasts	CTSK
0	4.2598990081228	0.888	0.225	0	Fibroblasts	COL1A1
0	4.22859438044519	0.932	0.308	0	Fibroblasts	GSN
0	4.21650857141853	0.465	0.035	0	Fibroblasts	LTBP4
0	4.18560860852278	0.342	0.022	0	Fibroblasts	ISLR
0	4.04738755230824	0.365	0.028	0	Fibroblasts	MFAP4
0	3.95496111454736	0.696	0.075	0	Fibroblasts	ITM2A
0	3.92945929408657	0.299	0.022	0	Fibroblasts	GPC3
0	3.91934754196052	0.43	0.03	0	Fibroblasts	LAMA2
0	3.79396840109864	0.492	0.076	0	Fibroblasts	SPON2
0	3.79296270501261	0.907	0.274	0	Fibroblasts	COL3A1
0	3.7165480881822	0.251	0.02	0	Fibroblasts	PRELP
0	5.69066507919367	0.355	0.018	0	Keratinocytes	SBSN
0	5.48651674766692	0.532	0.067	0	Keratinocytes	KRTDAP
0	5.14253127359984	0.525	0.023	0	Keratinocytes	DSG1
0	5.09209357985102	0.774	0.089	0	Keratinocytes	DMKN
0	5.06668057745134	0.495	0.031	0	Keratinocytes	LYPD3
0	5.05764630487368	0.67	0.071	0	Keratinocytes	KRT1
0	4.87342662206719	0.894	0.069	0	Keratinocytes	SFN
0	4.86712830296268	0.301	0.012	0	Keratinocytes	KCNK7
0	4.79462310694304	0.349	0.016	0	Keratinocytes	KLK11
0	4.78532090942506	0.431	0.018	0	Keratinocytes	SERPINB5
0	4.7638726349248	0.901	0.081	0	Keratinocytes	PERP
0	4.7297520295459	0.464	0.026	0	Keratinocytes	DEFB1
0	4.72425338542653	0.748	0.052	0	Keratinocytes	LY6D
0	4.70675078330432	0.585	0.047	0	Keratinocytes	LGALS7B
0	4.64501062514348	0.606	0.047	0	Keratinocytes	LGALS7
0	4.6268019687449	0.395	0.019	0	Keratinocytes	DAPL1
0	4.59808002056498	0.291	0.013	0	Keratinocytes	TMEM154
0	4.56322400755552	0.847	0.067	0	Keratinocytes	DSP
0	4.55302865081259	0.44	0.023	0	Keratinocytes	PKP1
0	4.53506008285169	0.725	0.052	0	Keratinocytes	AQP3
0	4.51119437245787	0.356	0.019	0	Keratinocytes	RAB25
0	4.48365426913056	0.286	0.014	0	Keratinocytes	GATA3
0	4.46936765287561	0.747	0.049	0	Keratinocytes	S100A14
0	4.40941292200743	0.76	0.312	0	Keratinocytes	KRT10
0	4.39420401847758	0.29	0.017	0	Keratinocytes	FGFBP1
0	4.39026061316841	0.605	0.033	0	Keratinocytes	DSC3
0	4.37928980575187	0.311	0.016	0	Keratinocytes	CXADR
0	4.37111134092289	0.382	0.021	0	Keratinocytes	TRIM29
0	4.35658136118318	0.428	0.022	0	Keratinocytes	CAPNS2
0	4.34525686033347	0.261	0.013	0	Keratinocytes	MFSD2A
0	4.34248236393267	0.283	0.032	0	Keratinocytes	TMEM45A
0	4.32586132966473	0.341	0.019	0	Keratinocytes	CLDN1
0	4.74476	0.356	0.022	0	Keratinocytes	CSTA
0	8.35092666451044	0.273	0.003	0	Macrophage	IL1B
0	8.3354877066841	0.372	0.001	0	Macrophage	FPR3
0	8.31253735932218	0.381	0.002	0	Macrophage	CD86
0	8.23049918049945	0.383	0.002	0	Macrophage	CD163
0	8.21559310037119	0.48	0.003	0	Macrophage	MSR1
0	8.13689047990007	0.673	0.005	0	Macrophage	MRC1
0	8.11033663060456	0.295	0.001	0	Macrophage	C3AR1
0	8.06836611830445	0.427	0.002	0	Macrophage	MPEG1
0	8.02633319725604	0.694	0.006	0	Macrophage	MS4A7
0	7.96621976869722	0.446	0.002	0	Macrophage	CYBB
0	7.96591264048171	0.414	0.002	0	Macrophage	LILRB5
0	7.92474860762639	0.375	0.002	0	Macrophage	VSIG4
0	7.88390352592109	0.253	0.001	0	Macrophage	SIGLEC1
0	7.88264548712783	0.768	0.015	0	Macrophage	C1QC
0	7.85711773063118	0.682	0.006	0	Macrophage	MS4A6A
0	7.74072868773457	0.322	0.002	0	Macrophage	IGSF6
0	7.65817541290939	0.297	0.002	0	Macrophage	CLEC7A
0	7.65094286625799	0.746	0.014	0	Macrophage	C1QB
0	7.64519254594855	0.305	0.002	0	Macrophage	RNASE6
0	7.62708001406449	0.785	0.021	0	Macrophage	C1QA
0	7.5992657002275	0.848	0.013	0	Macrophage	AIF1
0	7.56100620107437	0.685	0.01	0	Macrophage	FOLR2
0	7.44603416754116	0.405	0.003	0	Macrophage	C5AR1
0	7.43490593996136	0.531	0.005	0	Macrophage	MS4A4A
0	7.32391078140497	0.3	0.002	0	Macrophage	FCGR2A
0	7.26432028567876	0.472	0.01	0	Macrophage	CCL3L3
0	7.19660918561709	0.429	0.004	0	Macrophage	SPI1
0	7.19539358493212	0.356	0.003	0	Macrophage	TBXAS1
0	7.17287576397594	0.395	0.004	0	Macrophage	LST1
0	7.15113779710673	0.388	0.003	0	Macrophage	NCF4
0	6.97323466829416	0.465	0.005	0	Macrophage	PLEK
0	6.88748692217408	0.344	0.003	0	Macrophage	DOCK2
0	6.81361987913893	0.871	0.02	0	Macrophage	TYROBP
0	6.79999552355549	0.592	0.008	0	Macrophage	CSF1R
0	6.75553949671398	0.447	0.01	0	Macrophage	CXCL8
0	6.74578431110206	0.541	0.015	0	Macrophage	HLA-DQA1
0	6.73039187122761	0.355	0.003	0	Macrophage	HPGDS
0	6.70391460767262	0.803	0.016	0	Macrophage	FCER1G
0	6.68569050282568	0.462	0.007	0	Macrophage	GPR183
0	6.64597739247616	0.557	0.008	0	Macrophage	F13A1
0	6.62808513585717	0.389	0.007	0	Macrophage	CPVL
0	6.59157615196183	0.68	0.023	0	Macrophage	CCL3
0	6.52660959865203	0.251	0.003	0	Macrophage	SCN9A
0	6.51866863971432	0.378	0.005	0	Macrophage	SLCO2B1
0	6.48820315419418	0.26	0.004	0	Macrophage	BCAT1
0	6.38180465568975	0.273	0.003	0	Macrophage	IL10RA
0	6.35970301537623	0.61	0.025	0	Macrophage	HLA-DQB1
0	6.28588905584402	0.254	0.003	0	Macrophage	AOAH
0	6.26136549720083	0.77	0.04	0	Macrophage	HLA-DPA1
0	6.22778241799111	0.882	0.062	0	Macrophage	HLA-DRA
0	7.96216751790867	0.29	0.001	0	MSCs	CDCA3
0	7.88991579149533	0.51	0.005	0	MSCs	UBE2C
0	7.57550900329491	0.356	0.002	0	MSCs	PBK
0	7.49970920351459	0.487	0.003	0	MSCs	BIRC5
0	7.4862499963876	0.577	0.006	0	MSCs	TOP2A
0	7.4815547166042	0.541	0.004	0	MSCs	MKI67
0	7.41252718408911	0.317	0.002	0	MSCs	HMMR
0	7.30378815716116	0.307	0.002	0	MSCs	AURKB
0	7.28306172595092	0.264	0.002	0	MSCs	NUSAP1
0	7.1710855750229	0.377	0.004	0	MSCs	ASPM
0	7.10970189529185	0.326	0.003	0	MSCs	ANLN
0	7.07466582287427	0.403	0.005	0	MSCs	CCNB2
0	7.06860203711142	0.299	0.002	0	MSCs	SPC25
0	7.06405773705544	0.293	0.003	0	MSCs	NUF2
0	7.05889360767604	0.384	0.006	0	MSCs	H1-5
0	7.02684737494304	0.491	0.005	0	MSCs	CDK1
0	6.99094769473903	0.344	0.003	0	MSCs	GTSE1
0	6.96352595425439	0.281	0.003	0	MSCs	RRM2
0	6.91999704425976	0.26	0.003	0	MSCs	CDC20
0	6.74985205021081	0.628	0.014	0	MSCs	CENPF
0	6.61316828862464	0.268	0.003	0	MSCs	KIFC1
0	6.5008640148735	0.475	0.009	0	MSCs	CDKN3
0	6.40664193668776	0.329	0.004	0	MSCs	DIAPH3
0	6.33778318780459	0.574	0.01	0	MSCs	TK1
0	6.05058300664186	0.315	0.009	0	MSCs	CCNB1
0	5.99505642855679	0.514	0.012	0	MSCs	PCLAF
0	5.72171188733002	0.254	0.006	0	MSCs	MXD3
0	5.66703039526027	0.426	0.014	0	MSCs	TYMS
0	5.61260272253122	0.301	0.014	0	MSCs	H1-1
0	5.55378462735845	0.262	0.006	0	MSCs	CENPM
0	5.52812883246677	0.503	0.014	0	MSCs	MAD2L1
0	5.50751013480639	0.382	0.009	0	MSCs	ZWINT
0	5.44540694378202	0.52	0.018	0	MSCs	TPX2
0	5.41076642122086	0.462	0.015	0	MSCs	UBE2T
0	5.40272888749683	0.676	0.046	0	MSCs	PTTG1
0	5.3711644727744	0.334	0.01	0	MSCs	PRC1
0	4.97635026026459	0.342	0.013	0	MSCs	CLSPN
0	4.78870101796363	0.307	0.012	0	MSCs	CENPK
0	4.67914185565858	0.54	0.027	0	MSCs	CENPW
0	4.40771416698848	0.402	0.044	0	MSCs	H1-3
0	4.40761703629023	0.345	0.018	0	MSCs	CENPU
0	4.2802125625294	0.915	0.172	0	MSCs	HMGB2
0	4.22374448659315	0.728	0.33	0	MSCs	H4C3
0	4.09767887284282	0.411	0.035	0	MSCs	CKAP2
0	4.07169943027252	0.847	0.165	0	MSCs	STMN1
0	3.87400429784837	0.325	0.028	0	MSCs	KIF20B
0	3.81738592286416	0.319	0.027	0	MSCs	HMGB3
0	3.73085172021314	0.582	0.066	0	MSCs	SMC4
0	3.65055073267719	0.331	0.031	0	MSCs	HELLS
0	3.64790232557642	0.453	0.05	0	MSCs	ATAD2
0	4.32223714379248	0.42	0.028	0	Pericytes	LMOD1
0	4.22323481888541	0.889	0.136	0	Pericytes	ACTA2
0	4.13430004481145	0.258	0.022	0	Pericytes	MYH11
0	4.13141235863313	0.431	0.036	0	Pericytes	ACTG2
0	3.82826972673582	0.37	0.032	0	Pericytes	HIGD1B
0	3.80018854241183	0.482	0.045	0	Pericytes	COX4I2
0	3.77417223828669	0.546	0.058	0	Pericytes	PPP1R14A
0	3.76108190553719	0.459	0.044	0	Pericytes	STEAP4
0	3.73997368530652	0.312	0.031	0	Pericytes	SYNPO2
0	3.70100637443808	0.958	0.248	0	Pericytes	TAGLN
0	3.66815059000485	0.826	0.111	0	Pericytes	RGS5
0	3.63508165460827	0.911	0.175	0	Pericytes	TPM2
0	3.61720197691313	0.386	0.036	0	Pericytes	SEPTIN4
0	3.58681253650651	0.354	0.04	0	Pericytes	NEXN
0	3.58382839858507	0.515	0.068	0	Pericytes	MYLK
0	3.44202581627163	0.267	0.027	0	Pericytes	TEX41
0	3.40307811857989	0.426	0.05	0	Pericytes	ENSG00000291105
0	3.37025298082363	0.386	0.041	0	Pericytes	INPP4B
0	3.35366603915123	0.885	0.203	0	Pericytes	MYL9
0	3.31914700741284	0.278	0.032	0	Pericytes	ABCC9
0	3.2970465446748	0.279	0.032	0	Pericytes	ENPEP
0	3.28333865311573	0.317	0.036	0	Pericytes	FAM162B
0	3.26589874564413	0.351	0.037	0	Pericytes	GJA4
0	3.08106967524896	0.414	0.058	0	Pericytes	ITGA1
0	9.9411141413025	0.314	0.001	0	T_cell	NKG7
0	9.79642663525351	0.271	0	0	T_cell	CD3E
0	9.78981395747468	0.317	0.001	0	T_cell	CD3D
0	9.58015298970018	0.26	0.001	0	T_cell	TRBC1
0	9.15530259801973	0.27	0.001	0	T_cell	CTSW
0	9.02147991221146	0.261	0.001	0	T_cell	GZMM
0	8.27454325685841	0.365	0.003	0	T_cell	TRBC2
0	8.22487641519196	0.36	0.005	0	T_cell	CCL5
0	8.03638699918054	0.338	0.002	0	T_cell	CST7
0	7.96500956366198	0.286	0.002	0	T_cell	CD7
0	6.35385870225512	0.507	0.012	0	T_cell	CD69
0	6.16072421743273	0.264	0.004	0	T_cell	RHOH
0	6.14911798048289	0.254	0.008	0	T_cell	PLP1
0	6.11870881826721	0.271	0.006	0	T_cell	PCED1B-AS1
0	5.82443878284252	0.257	0.007	0	T_cell	LTB
0	5.52460219112388	0.339	0.01	0	T_cell	RAC2
0	5.29121237682099	0.28	0.008	0	T_cell	CD48
0	5.2864768972943	0.271	0.015	0	T_cell	TRAC
0	5.17653283366262	0.399	0.015	0	T_cell	CD52
0	4.67627044889704	0.299	0.016	0	T_cell	CORO1A
0	4.28555721626997	0.445	0.035	0	T_cell	HCST
0	4.19845233901331	0.409	0.03	0	T_cell	PTPRC
0	4.04778580235207	0.497	0.091	0	T_cell	IL32
0	4.03576659791695	0.298	0.045	0	T_cell	CCL4
0	3.99236371744502	0.271	0.028	0	T_cell	CXCR4
0	3.91699506031627	0.261	0.021	0	T_cell	CD53
0	3.84376756481907	0.279	0.026	0	T_cell	ISG20
0	3.48920512180673	0.341	0.025	0	T_cell	CD37
0	3.18260176070445	0.291	0.037	0	T_cell	GPSM3
0	3.03931420227667	0.293	0.046	0	T_cell	GNG2
0	2.99933102842346	0.319	0.077	0	T_cell	DUSP2
0	2.84698268920072	0.312	0.058	0	T_cell	LIMD2
0	2.80083700604016	0.321	0.12	0	T_cell	GPM6B
0	2.58540211793703	0.528	0.102	0	T_cell	SRGN
0	2.58117567474786	0.269	0.066	0	T_cell	PLAAT4
0	2.56784988838784	0.287	0.06	0	T_cell	STK17B
0	2.40652796048506	0.253	0.061	0	T_cell	EVL
0	2.39983247692512	0.271	0.064	0	T_cell	STK4
0	2.34822613451883	0.303	0.078	0	T_cell	LEPROTL1
0	2.32081968663578	0.354	0.099	0	T_cell	MBP
0	2.24451236661608	0.633	0.233	0	T_cell	EMP3
0	2.15423948969581	0.267	0.078	0	T_cell	FYN
0	2.1176545780825	0.426	0.143	0	T_cell	FXYD5
0	2.03991680587575	0.278	0.086	0	T_cell	ARHGAP15
0	10.0842918610554	0.344	0.001	0	T_cell	GZMA
0	1.95757187114328	0.386	0.135	0	T_cell	TNFAIP3
0	1.85285534902095	0.413	0.16	0	T_cell	TSC22D3
